# Protein massively parallel binding assay reveals transcription factor binding determinants

**DOI:** 10.1101/2025.03.05.641616

**Authors:** Offir Lupo, Sagie Brodsky, Tamar Jana Lang, Wajd Manadre, Gili Valinsky, Yoav Navon, Vladimir Mindel, Naama Barkai

**Author notes:** co-first authors (Offir Lupo, Sagie Brodsky, Tamar Jana Lang).

## Abstract

Transcription factors select their genomic binding sites in genomes depending on their DNA binding domain (DBD) but also on regions outside the DBD (nonDBD). However, it remains challenging to define these determinants within nonDBDs and reveal their mechanism of action. Towards this, we introduce here an *in-vivo* method for parallel analysis of thousands of designed peptides for binding a DNA sequence of interest (Protein Massively Parallel Binding Assay, pMPBA). We apply it to scan the full sequence space of budding yeast TFs and generate a detailed map of DNA localizing determinants. Within the set of predicted DBDs, we reveal a large variation in DNA binding affinities, depending on the family and on different sequence characteristics, including charge. Strong signals were not confined to predicted DBDs but included a considerable fraction of nonDBD peptides, most of which were predicted as intrinsically disordered. pMPBA opens new possibilities for high-throughput analysis of peptide-DNA binding within cells.
