## Supplementary material for "Protein massively parallel binding assay reveals transcription factor binding determinants": Table S5

plasmid region	sequence
Amplified region (not includeing promoter and peptide) sequence	GGCGCGCCGGTAGAAGAATCCCCGGGTTAATTAAAGACTATAAAGACCACGATGGCGATTACAAGGATCACGATATCGATTACAAGGATGATGATGATAAGGCCGCCGCCACCAGTACCAAGAAGCTGCACAAGGAGCCCGCCACCCTGATCAAGGCCATAGATGGCGATACCGTGAAGCTGATGTATAAGGGCCAGCCCATGACCTTCCGCCTGCTGCTGGTGGATACCCCCGAGACCAAGCACCCGAAAAAGGGCGTGGAAAAGTACGGACCCGAGGCCAGCGCCTTCACAAAAAAGATGGTGGAGAACGCCAAGAAAATCGAGGTGGAGTTCGATAAAGGCCAACGCACCGATAAGTATGGACGCGGTCTGGCCTACATCTACGCCGACGGCAAAA…
GDH1 promoter only sequence	TGGCCAGTATACCAACCGAGCCAAACCATATTAGTAACTCCATTCAGTATAAAGTGGCACTGCTTCATGGGGCTGCGATAAAGAGTCCTAGAAGACCATGCGTTCGAGTCGATCTGGGCACCACTCCGCATCTGGGCATAACCTGAATTATACAACAATAACGTGGGGGAGGGCATCGTTTACGATTGGCTGGATAAGAGGATTTCATAAGGAATATGATGCTACATCCACTCAGGTCATTATTCTCTAGTGTATCAGGCTCCCCTTATGCAGGTTCCATGACTCCATGGAAACGGGCCTGATCTTAATAACCTTATCTGACCATCTGATTGGATGGCCTCGATATTCTTATCGCAGAACCAATGCGCCGGAACCGGCCCATGCATTTTCAGTGCGGTG…
GDH2 promoter only sequence	CAAACATCGATCAACGATACGCCCACATTGGCGGCCTGCATCAGCGAACGTAACTGGAAGAATAGCAATGTCATACTGGCCATATGCTCCAGCTTTTACTTACGCAAGTAATACTTACAGCACTGTAACCATAGGTACATATACGTGAAAATACGACTATATCTAATCTAATCTGTCATTTATTTATTTATTTACCGTCGGAAAACCAAGTCCGCTTGAAAAGGGTTACCCATCTGGCGGCTATGTGTGCGGCGATTCCGCAGGACCGAATTTAATACTGCCTGACGGCGTGCCACAACAAGGAGCAATTGGGGTAAAAATACACATTAATAGTTGAGTAGGACAAGTAACTACGAGTCAACGGCGGCATCAATAACAATAACAAAAGTTATACTGTCG…
PCL2 promoter only sequence	GCAGCACATCAGCTGCTTTGCTGCACTGTTCAGGGTAACGTTATTCATTACAACGAGAATATTTAGGAATTTTGCTCAAATTCATGGAGCTTCCTACATCATTGCACAACAGAATTTCGTTTTGTAGTATAGTTTATTAGAAACAAATGTGAATAGATCATGAGACGCGAAGCCCTATTTTAGCGGATTTTAGCCTTACATTTCTGAGTGAGAATGCCAGCTGAAACACATTCTTGTTACATCTGTCACGGCATTCCAGCTGTAAAAAACCAGCAGATATCGCATAAAAAAATGGCCAGCTATAGAATAAAATTAGCCCAGCTATATTTTTATAGCGTCTTTTGATGACGCGAAAAGTAGACTTCGCGTAACACGAAAAATGCTGGTGCAGGTGGATTT…
HOR7 promoter only sequence	AATCTGGCCACCATCAGAGATGATTATTCCCGTATACACACGTGGCTCAAGAATATATACTGGCGCCACGAAGCCTTCCAGCGCACAACGGACTTTACCCACATAAAACTCGGATATACTCGCTCGCAGCCACGGGTCAACCCGATTGGGATCACCCCACTGGGGCCCAAGCCTGATATCCGACCTCCATGAAATTTTTTTTTTTCTTTCGATTAGCACGCACACACATCACATAGACTGCGTCATAAAAATACACTACGGAAAAACCATAAAGAGCAAAGCGATACCTACTTGGAAGGAAAAGGAGCACGCTTGTAAGGGGGATGGGGGCTAAGAAGTCATTCACTTTCTTTTCCCTTCGCGGTCCGGACCCGGGACCCCTCCTCTCCCCGCACGATT…
HXK1 promoter only sequence	GCATCCTGCAAACCCCGGAAATTTTATTAGGAATAATTTATTTCCCGGTTGGAAATAAACCGGAAAAATGAAGATTTAGACGCTTTTAAGGAGTACGTGTTCCTGTCGTTTATCCACTAAGTATACTGGTTGCCCCTGGCCAGATCTCAGTATAGCAGTGACGCGTGGGTTTCAGGAAGAATGGCAGTCCCCTTTTGTTTTTCCGCATTGTGTGAGCTTCTTATGCCCCTGAACCCCACTATTCTGCCCCTTTGAAACTCCCGCACGTGTGCCCCGTTTGTTGGAAGATAGCGAAATACCTTACTGGAGCAACCAGGAAAAATACTCTGGTTGCAAAAACCAACAAAAGAAAAAATGGAAGACCTAAGAACTATGCATTTTTTTTTAAGGGGTTGATGA…
HXT2 promoter only sequence	ACAAGCAAAATTCTAGTTGACAGGTCAGTTAAGGCACAGAAAAAGAAATATTATTCATTACTATCAAGATACCGTAGAAAAGAAAAAGAACCGGGGATGAATAATAACAAAACGGGCTGCTTTTTCTTTTTCTCTTTCTTTTTCATTTGGTCCCTCTCCACTCTTTCTCCACGTGGCTTTGCTTTCCCCGTATTTTTCTTCGTCAGAGAGACTACATGATAGTCCAAAGAAAAGAAACGGGGGGACGAAGAAGAGGAGAGGAAAAACCAAAATATAATTTTCCGTGAAATAGATTCTTTTTCTCCACTGCACGACTTCTTCTCCTCCCACAAAAAATGACGCCTCATAGACAGCCCCGCAGCTTCACTTTTAAGTTTCTTTTTCTCCTCACGGCGCAAC…
HXT7 promoter only sequence	AATAGTACTCTCATCGCTAAGATCATTTGGGGTTGTTAAGCATGCCCTGCTAAACACGCCCTACTAAACACTTCAAAAGCAACTTAAAATATTTTTATCTAATTATAGCTAAAACCCAATGTGAAAGACATATCATACTGTAAAAGTGAAAAAGCAGCACCGTTGAACGCCGCAAGAGTGCTCCCATAACGCTTTACTAGAGGGCTAGATTTTAATGGCCCCTTCATGGAGAAGTTATGAGGACAAATCCCACTACAGAAAGCGCAACAAATTTTTTTTTCCGTAACAACAAACATCTCATCTAGTTTCTGCCTTAAACAAAGCCGCAGCCAGAGCCGTTTTTCCGCCATATTTATCCAGGATTGTTCCATACGGCTCCGTCAGAGGCTGCTACGGGAT…
YAP6 promoter only sequence	ATCACACAATTGGCGTACGCAAGAAATAACGGTTGGCACGAACTGGCTCTCCCACAGTCACGATGAGCAGAACGTGACGTATATGCTGATCATTAGTCAGAAATTGTGGTGTATGGGTACTATGCACAGCCGTTGAGACTAGACTATTGTGTGAGAAATTTTTTTAAAGCAAAACAGTGGCGTAAAATCCACGGAACAAAATAACACCCAAAACAGTTGTACTGCTTTGTTTACTTTCGAGAAAGGCATTTTTTTCTCGGTTTGTTTCCGGCGAAATGATTTTTGGCGCTTTAGATAGATCCGGCTAGTTTTTCGGCGGGGGATAGGCGGTGTTTATATGGGCTGATTTATAGCATGTTAAATTTTTTTTCCGTACTTCATTTAAGTTAAAGTTATTCG…
HSP12 promoter only sequence	TTACCCTCTTGTTCGGTATTTTTCGGAGTTCTCCTTTTCTCCTTCTTTTCCTCTTGATACACAGAAAAGTGGGAGAAGGTAGGGGGAGTCAGAGAATGAAGAAAAAAAGGGGACGCGCAAATCCAAGTGAAAATCTCCGGGAGCGGGCGGATCCCACTAACGGCCCAGCCGAAAATGGAAAAAAAGGGTCGGTGATGTGTGGGTGCCAGCTGGCGGTAGCAATGACGACGTGTTGACGGGCCCTTGGCTCTTGGGACAAGGACTAGAAGCCAAAAGCCAGAGGCGGTAAAAATAGCAAGACTAGAATATTGCTGGCATCTGTTAAGGGGATATGTTGCAACTTGCAGGGGGCGGCACAAAATAACATAGAAACGTAGTAAAGAGGGGAAAAGGAAAAGG…
PRS316 GDH1 promoter - Full plasmid sequence	GCGGGTGTCGGGGCTGGCTTAACTATGCGGCATCAGAGCAGATTGTACTGAGAGTGCACCACGCTTTTCAATTCAATTCATCATTTTTTTTTTATTCTTTTTTTTGATTTCGGTTTCTTTGAAATTTTTTTGATTCGGTAATCTCCGAACAGAAGGAAGAACGAAGGAAGGAGCACAGACTTAGATTGGTATATATACGCATATGATAAGCTTGCCTCGTCCCCGCCGGGTCACCCGGCCAGCGACATGGAGGCCCAGAATACCCTCCTTGACAGTCTTGACGTGCGCAGCTCAGGGGCATGATGTGACTGTCGCCCGTACATTTAGCCCATACATCCCCATGTATAATCATTTGCATCCATACATTTTGATGGCCGCACGGCGCGAAGCAAAAATTAC…
PRS316 GDH2 promoter - Full plasmid sequence	GCGGGTGTCGGGGCTGGCTTAACTATGCGGCATCAGAGCAGATTGTACTGAGAGTGCACCACGCTTTTCAATTCAATTCATCATTTTTTTTTTATTCTTTTTTTTGATTTCGGTTTCTTTGAAATTTTTTTGATTCGGTAATCTCCGAACAGAAGGAAGAACGAAGGAAGGAGCACAGACTTAGATTGGTATATATACGCATATGATAAGCTTGCCTCGTCCCCGCCGGGTCACCCGGCCAGCGACATGGAGGCCCAGAATACCCTCCTTGACAGTCTTGACGTGCGCAGCTCAGGGGCATGATGTGACTGTCGCCCGTACATTTAGCCCATACATCCCCATGTATAATCATTTGCATCCATACATTTTGATGGCCGCACGGCGCGAAGCAAAAATTAC…
PRS316 PCL2 promoter - Full plasmid sequence	GCGGGTGTCGGGGCTGGCTTAACTATGCGGCATCAGAGCAGATTGTACTGAGAGTGCACCACGCTTTTCAATTCAATTCATCATTTTTTTTTTATTCTTTTTTTTGATTTCGGTTTCTTTGAAATTTTTTTGATTCGGTAATCTCCGAACAGAAGGAAGAACGAAGGAAGGAGCACAGACTTAGATTGGTATATATACGCATATGATAAGCTTGCCTCGTCCCCGCCGGGTCACCCGGCCAGCGACATGGAGGCCCAGAATACCCTCCTTGACAGTCTTGACGTGCGCAGCTCAGGGGCATGATGTGACTGTCGCCCGTACATTTAGCCCATACATCCCCATGTATAATCATTTGCATCCATACATTTTGATGGCCGCACGGCGCGAAGCAAAAATTAC…
PRS316HOR7 promoter - Full plasmid sequence	GCGGGTGTCGGGGCTGGCTTAACTATGCGGCATCAGAGCAGATTGTACTGAGAGTGCACCACGCTTTTCAATTCAATTCATCATTTTTTTTTTATTCTTTTTTTTGATTTCGGTTTCTTTGAAATTTTTTTGATTCGGTAATCTCCGAACAGAAGGAAGAACGAAGGAAGGAGCACAGACTTAGATTGGTATATATACGCATATGATAAGCTTGCCTCGTCCCCGCCGGGTCACCCGGCCAGCGACATGGAGGCCCAGAATACCCTCCTTGACAGTCTTGACGTGCGCAGCTCAGGGGCATGATGTGACTGTCGCCCGTACATTTAGCCCATACATCCCCATGTATAATCATTTGCATCCATACATTTTGATGGCCGCACGGCGCGAAGCAAAAATTAC…
PRS316 HXK1 promoter - Full plasmid sequence	GCGGGTGTCGGGGCTGGCTTAACTATGCGGCATCAGAGCAGATTGTACTGAGAGTGCACCACGCTTTTCAATTCAATTCATCATTTTTTTTTTATTCTTTTTTTTGATTTCGGTTTCTTTGAAATTTTTTTGATTCGGTAATCTCCGAACAGAAGGAAGAACGAAGGAAGGAGCACAGACTTAGATTGGTATATATACGCATATGATAAGCTTGCCTCGTCCCCGCCGGGTCACCCGGCCAGCGACATGGAGGCCCAGAATACCCTCCTTGACAGTCTTGACGTGCGCAGCTCAGGGGCATGATGTGACTGTCGCCCGTACATTTAGCCCATACATCCCCATGTATAATCATTTGCATCCATACATTTTGATGGCCGCACGGCGCGAAGCAAAAATTAC…
PRS316 HXT2 promoter - Full plasmid sequence	GCGGGTGTCGGGGCTGGCTTAACTATGCGGCATCAGAGCAGATTGTACTGAGAGTGCACCACGCTTTTCAATTCAATTCATCATTTTTTTTTTATTCTTTTTTTTGATTTCGGTTTCTTTGAAATTTTTTTGATTCGGTAATCTCCGAACAGAAGGAAGAACGAAGGAAGGAGCACAGACTTAGATTGGTATATATACGCATATGATAAGCTTGCCTCGTCCCCGCCGGGTCACCCGGCCAGCGACATGGAGGCCCAGAATACCCTCCTTGACAGTCTTGACGTGCGCAGCTCAGGGGCATGATGTGACTGTCGCCCGTACATTTAGCCCATACATCCCCATGTATAATCATTTGCATCCATACATTTTGATGGCCGCACGGCGCGAAGCAAAAATTAC…
PRS316 HXT7 promoter - Full plasmid sequence	GCGGGTGTCGGGGCTGGCTTAACTATGCGGCATCAGAGCAGATTGTACTGAGAGTGCACCACGCTTTTCAATTCAATTCATCATTTTTTTTTTATTCTTTTTTTTGATTTCGGTTTCTTTGAAATTTTTTTGATTCGGTAATCTCCGAACAGAAGGAAGAACGAAGGAAGGAGCACAGACTTAGATTGGTATATATACGCATATGATAAGCTTGCCTCGTCCCCGCCGGGTCACCCGGCCAGCGACATGGAGGCCCAGAATACCCTCCTTGACAGTCTTGACGTGCGCAGCTCAGGGGCATGATGTGACTGTCGCCCGTACATTTAGCCCATACATCCCCATGTATAATCATTTGCATCCATACATTTTGATGGCCGCACGGCGCGAAGCAAAAATTAC…
PRS316 YAP6 promoter - Full plasmid sequence	GCGGGTGTCGGGGCTGGCTTAACTATGCGGCATCAGAGCAGATTGTACTGAGAGTGCACCACGCTTTTCAATTCAATTCATCATTTTTTTTTTATTCTTTTTTTTGATTTCGGTTTCTTTGAAATTTTTTTGATTCGGTAATCTCCGAACAGAAGGAAGAACGAAGGAAGGAGCACAGACTTAGATTGGTATATATACGCATATGATAAGCTTGCCTCGTCCCCGCCGGGTCACCCGGCCAGCGACATGGAGGCCCAGAATACCCTCCTTGACAGTCTTGACGTGCGCAGCTCAGGGGCATGATGTGACTGTCGCCCGTACATTTAGCCCATACATCCCCATGTATAATCATTTGCATCCATACATTTTGATGGCCGCACGGCGCGAAGCAAAAATTAC…
PRS316 HSP12 promoter - Full plasmid sequence	GCGGGTGTCGGGGCTGGCTTAACTATGCGGCATCAGAGCAGATTGTACTGAGAGTGCACCACGCTTTTCAATTCAATTCATCATTTTTTTTTTATTCTTTTTTTTGATTTCGGTTTCTTTGAAATTTTTTTGATTCGGTAATCTCCGAACAGAAGGAAGAACGAAGGAAGGAGCACAGACTTAGATTGGTATATATACGCATATGATAAGCTTGCCTCGTCCCCGCCGGGTCACCCGGCCAGCGACATGGAGGCCCAGAATACCCTCCTTGACAGTCTTGACGTGCGCAGCTCAGGGGCATGATGTGACTGTCGCCCGTACATTTAGCCCATACATCCCCATGTATAATCATTTGCATCCATACATTTTGATGGCCGCACGGCGCGAAGCAAAAATTAC…
PRS316 GFP (plasmid used to measure peptide abundance)	TCGCGCGTTTCGGTGATGACGGTGAAAACCTCTGACACATGCAGCTCCCGGAGACGGTCACAGCTTGTCTGTAAGCGGATGCCGGGAGCAGACAAGCCCGTCAGGGCGCGTCAGCGGGTGTTGGCGGGTGTCGGGGCTGGCTTAACTATGCGGCATCAGAGCAGATTGTACTGAGAGTGCACCACGCTTTTCAATTCAATTCATCATTTTTTTTTTATTCTTTTTTTTGATTTCGGTTTCTTTGAAATTTTTTTGATTCGGTAATCTCCGAACAGAAGGAAGAACGAAGGAAGGAGCACAGACTTAGATTGGTATATATACGCATATGATAAGCTTGCCTCGTCCCCGCCGGGTCACCCGGCCAGCGACATGGAGGCCCAGAATACCCTCCTTGACAGT…
