## Supplementary material for "Protein massively parallel binding assay reveals transcription factor binding determinants": Table S7

### Sheet: Sheet1
Number	Name	Seequence
1	Library_lift_F	tgatcACCAGGTCGACGCACGTCGTGCATG
2	Library_lift_R_1	tgatcGGCGCGCCGCCGCCGCTACCAGAGGC
3	Library_lift_R_2	tgatcGGCGCGCCCGCGCCCGATCCACTAGC
4	Library_lift_R_3	tgatcGGCGCGCCACTCCCGGCTCCTGAGCC
5	Library_lift_R_4	tgatcGGCGCGCCACCACCAGAACCGCCGCC
6	Library_lift_R_5	tgatcGGCGCGCCCTCCAGAGCCACCACTCCC
7	Library_lift_R_6	tgatcGGCGCGCCCACCTGACCCTCCCGATCC
8	Library_check_F	agcagggaaacgctcccc
9	Library_check_R	ctggcccttatacatcagcttc
10	PCRI_F_1	AATGATACGGCGACCACCGAGATCTACACTGGACCTTACACTCTTTCCCTACACGACGCTCTTCCGATCTCGACGCACGTCGTGCATG
11	PCRI_F_2	AATGATACGGCGACCACCGAGATCTACACGAGCACTTACACTCTTTCCCTACACGACGCTCTTCCGATCTNCGACGCACGTCGTGCATG
12	PCRI_F_3	AATGATACGGCGACCACCGAGATCTACACTGCCTTCTACACTCTTTCCCTACACGACGCTCTTCCGATCTNNCGACGCACGTCGTGCATG
13	PCRI_F_4	AATGATACGGCGACCACCGAGATCTACACGCCAATCTACACTCTTTCCCTACACGACGCTCTTCCGATCTNNNCGACGCACGTCGTGCATG
14	PCRI_F_5	AATGATACGGCGACCACCGAGATCTACACCTTCTCCTACACTCTTTCCCTACACGACGCTCTTCCGATCTNNNNCGACGCACGTCGTGCATG
15	PCRI_F_6	AATGATACGGCGACCACCGAGATCTACACGTGATGCTACACTCTTTCCCTACACGACGCTCTTCCGATCTCGACGCACGTCGTGCATG
16	PCRI_F_7	AATGATACGGCGACCACCGAGATCTACACTAAGCGCTACACTCTTTCCCTACACGACGCTCTTCCGATCTNCGACGCACGTCGTGCATG
17	PCRI_F_8	AATGATACGGCGACCACCGAGATCTACACGATTGGCTACACTCTTTCCCTACACGACGCTCTTCCGATCTNNCGACGCACGTCGTGCATG
18	PCRI_F_9	AATGATACGGCGACCACCGAGATCTACACACGACACTACACTCTTTCCCTACACGACGCTCTTCCGATCTNNNCGACGCACGTCGTGCATG
19	PCRI_F_10	AATGATACGGCGACCACCGAGATCTACACCAACGACTACACTCTTTCCCTACACGACGCTCTTCCGATCTNNNNCGACGCACGTCGTGCATG
20	PCRI_F_11	AATGATACGGCGACCACCGAGATCTACACCTAGGTGTACACTCTTTCCCTACACGACGCTCTTCCGATCTCGACGCACGTCGTGCATG
21	PCRI_F_12	AATGATACGGCGACCACCGAGATCTACACACATCCGTACACTCTTTCCCTACACGACGCTCTTCCGATCTNCGACGCACGTCGTGCATG
22	PCRI_F_13	AATGATACGGCGACCACCGAGATCTACACATCAGCGTACACTCTTTCCCTACACGACGCTCTTCCGATCTNNCGACGCACGTCGTGCATG
23	PCRI_F_14	AATGATACGGCGACCACCGAGATCTACACAGTCTGGTACACTCTTTCCCTACACGACGCTCTTCCGATCTNNNCGACGCACGTCGTGCATG
24	PCRI_F_15	AATGATACGGCGACCACCGAGATCTACACTTGTCGGTACACTCTTTCCCTACACGACGCTCTTCCGATCTNNNNCGACGCACGTCGTGCATG
25	PCRI_F_16	AATGATACGGCGACCACCGAGATCTACACACCGTAGTACACTCTTTCCCTACACGACGCTCTTCCGATCTCGACGCACGTCGTGCATG
26	PCRI_F_17	AATGATACGGCGACCACCGAGATCTACACTCGCAAGTACACTCTTTCCCTACACGACGCTCTTCCGATCTNCGACGCACGTCGTGCATG
27	PCRI_F_18	AATGATACGGCGACCACCGAGATCTACACCCGGATATACACTCTTTCCCTACACGACGCTCTTCCGATCTNNCGACGCACGTCGTGCATG
28	PCRI_F_19	AATGATACGGCGACCACCGAGATCTACACGCCTTCATACACTCTTTCCCTACACGACGCTCTTCCGATCTNNNCGACGCACGTCGTGCATG
29	PCRI_F_20	AATGATACGGCGACCACCGAGATCTACACGAAGGCATACACTCTTTCCCTACACGACGCTCTTCCGATCTNNNNCGACGCACGTCGTGCATG
30	PCRI_F_21	AATGATACGGCGACCACCGAGATCTACACCTTCGTTCACACTCTTTCCCTACACGACGCTCTTCCGATCTCGACGCACGTCGTGCATG
31	PCRI_F_22	AATGATACGGCGACCACCGAGATCTACACTCGTTCTCACACTCTTTCCCTACACGACGCTCTTCCGATCTNCGACGCACGTCGTGCATG
32	PCRI_F_23	AATGATACGGCGACCACCGAGATCTACACCAACTCTCACACTCTTTCCCTACACGACGCTCTTCCGATCTNNCGACGCACGTCGTGCATG
33	PCRI_F_24	AATGATACGGCGACCACCGAGATCTACACACTAGCTCACACTCTTTCCCTACACGACGCTCTTCCGATCTNNNCGACGCACGTCGTGCATG
34	PCRI_F_25	AATGATACGGCGACCACCGAGATCTACACGTTGACTCACACTCTTTCCCTACACGACGCTCTTCCGATCTNNNNCGACGCACGTCGTGCATG
35	PCRI_F_26	AATGATACGGCGACCACCGAGATCTACACGCAATGTCACACTCTTTCCCTACACGACGCTCTTCCGATCTCGACGCACGTCGTGCATG
36	PCRI_F_27	AATGATACGGCGACCACCGAGATCTACACATCTGGTCACACTCTTTCCCTACACGACGCTCTTCCGATCTNCGACGCACGTCGTGCATG
37	PCRI_F_28	AATGATACGGCGACCACCGAGATCTACACTACGAGTCACACTCTTTCCCTACACGACGCTCTTCCGATCTNNCGACGCACGTCGTGCATG
38	PCRI_F_29	AATGATACGGCGACCACCGAGATCTACACACGGAATCACACTCTTTCCCTACACGACGCTCTTCCGATCTNNNCGACGCACGTCGTGCATG
39	PCRI_F_30	AATGATACGGCGACCACCGAGATCTACACACTCTTCCACACTCTTTCCCTACACGACGCTCTTCCGATCTNNNNCGACGCACGTCGTGCATG
40	PCRI_F_31	AATGATACGGCGACCACCGAGATCTACACAAGTGTCCACACTCTTTCCCTACACGACGCTCTTCCGATCTCGACGCACGTCGTGCATG
41	PCRI_F_32	AATGATACGGCGACCACCGAGATCTACACTGGAATCCACACTCTTTCCCTACACGACGCTCTTCCGATCTNCGACGCACGTCGTGCATG
42	PCRI_R_1	GGCCATGGCCCGACAATG
43	PCRI_R_2	CACTAGGACGCTGGCAGC
44	PCRI_R_3	CGCAAGACGCGGTAGCTC
45	PCRI_R_4	GAGCCGAAGACCGCTTGC
46	PCRI_R_5	GCAGGCCGTGACACCTAG
47	PCRI_R_6	ACACTCCGGGGCGACTAG
48	PCRII_F	AATGATACGGCGACCACCGAG
49	PCRII_R_1	CAAGCAGAAGACGGCATACGAGATACATAGCCGTGACTGGAGTTCAGACGTGTGCTCTTCCGATCTTCTTCTACCGGCGCGCC
50	PCRII_R_2	CAAGCAGAAGACGGCATACGAGATTGTTGACCGTGACTGGAGTTCAGACGTGTGCTCTTCCGATCTTCTTCTACCGGCGCGCC
51	PCRII_R_3	CAAGCAGAAGACGGCATACGAGATATAGGACCGTGACTGGAGTTCAGACGTGTGCTCTTCCGATCTTCTTCTACCGGCGCGCC
52	PCRII_R_4	CAAGCAGAAGACGGCATACGAGATTTCCAACCGTGACTGGAGTTCAGACGTGTGCTCTTCCGATCTTCTTCTACCGGCGCGCC
53	PCRII_R_5	CAAGCAGAAGACGGCATACGAGATGTACATGCGTGACTGGAGTTCAGACGTGTGCTCTTCCGATCTTCTTCTACCGGCGCGCC
54	PCRII_R_6	CAAGCAGAAGACGGCATACGAGATAGTGATGCGTGACTGGAGTTCAGACGTGTGCTCTTCCGATCTTCTTCTACCGGCGCGCC
55	PCRII_R_7	CAAGCAGAAGACGGCATACGAGATAGAATCGCGTGACTGGAGTTCAGACGTGTGCTCTTCCGATCTTCTTCTACCGGCGCGCC
56	PCRII_R_8	CAAGCAGAAGACGGCATACGAGATCATTACGCGTGACTGGAGTTCAGACGTGTGCTCTTCCGATCTTCTTCTACCGGCGCGCC
57	PCRII_R_9	CAAGCAGAAGACGGCATACGAGATTTAGTGGGTGACTGGAGTTCAGACGTGTGCTCTTCCGATCTTCTTCTACCGGCGCGCC
